# Insights into the susceptibility of rice to a floral disease

**DOI:** 10.1101/2021.03.03.433744

**Authors:** Guo-Bang Li, Jing Fan, Jie Liu, Jin-Long Wu, Xiao-Hong Hu, Jia-Xue He, Shuai Shen, He Wang, Yong Zhu, Feng He, Han Gao, Zeeshan Ghulam Nabi Gishkori, Jing-Hao Zhao, Yan Li, Fu Huang, Yan-Yan Huang, Zhi-Xue Zhao, Ji-Wei Zhang, Shi-Xin Zhou, Mei Pu, Xuewei Chen, Jing Wang, Weitao Li, Xian-Jun Wu, Yuese Ning, Wenxian Sun, Wen-Ming Wang

## Abstract

Crop floral diseases are economically important as they reduce grain yield and quality and even introduce food toxins. Rice false smut has emerged as a serious floral disease producing mycotoxins. However, very little is known on the interaction mechanisms between rice flower and the causal fungus *Ustilaginoidea virens*. Here we show that a conserved anti-fungal immunity in rice flower is disarmed by *U. virens* via a secreted protein UvChi1. UvChi1 functioned as an essential virulence factor and directly interacted with the chitin receptor CEBiP and co-receptor CERK1 in rice to disrupt their oligomerizations and subsequent immune responses. Moreover, intraspecific-conserved UvChi1 could target OsCEBiP/OsCERK1 receptor complex in at least 98.5% of 5232 surveyed rice accessions. These results demonstrate that *U. virens* utilizes a crucial virulence factor to subvert chitin-triggered flower immunity in most rice varieties, providing new insights into the susceptibility of rice to false smut disease.

**One Sentence Summary:** The fungal pathogen *Ustilaginoidea virens* disarms chitin-triggered immunity in rice flower via a secreted chitinase.
