## Supplemental Table for "Insights into the susceptibility of rice to a floral disease"

### Sheet: Table S1
Supplemental Table S1. Ustilaginoidea virens isolates used for DNA polymorphism analysis.
Isolate name	Location	Polymorphism type for UvChi1 genomic sequence
Uv8b (with ref. genome)	Hubei, China	T1
HN	Hubei, China	T1
GY51	Jiangsu, China	T2
GY60	Jiangsu, China	T3
HA75	Jiangsu, China	T4
HA78	Jiangsu, China	T4
JT16	Jiangsu, China	T4
JT17	Jiangsu, China	T4
LS22	Jiangsu, China	T4
LS27	Jiangsu, China	T1
LS36	Jiangsu, China	T2
SY107	Jiangsu, China	T1
SY115	Jiangsu, China	T1
SY118	Jiangsu, China	T1
XZ100	Jiangsu, China	T1
XZ96	Jiangsu, China	T3
YZ167	Jiangsu, China	T2
YZ172	Jiangsu, China	T1
DG-1	Liaoning, China	T1
DG-2	Liaoning, China	T2
DG-3	Liaoning, China	T2
PJ-2	Liaoning, China	T1
SJT-2	Liaoning, China	T4
PJ52	Sichuan, China	T4
52-2-9	Sichuan, China	T4
2-1-11	Sichuan, China	T4
1-30	Sichuan, China	T4
10#	Sichuan, China	T1
3-21-1	Sichuan, China	T4
3-21-8	Sichuan, China	T4
PJ2-9-1	Sichuan, China	T4
PJ56-3-11	Sichuan, China	T4
PJ78	Sichuan, China	T4
PJ9-1-8	Sichuan, China	T4
C5	Zhejiang, China	T1
C6	Zhejiang, China	T1
HZ-5	Zhejiang, China	T1
HZ-8	Zhejiang, China	T1
NT135	Zhejiang, China	T4
NT137	Zhejiang, China	T4
NT142	Zhejiang, China	T1
XS-33	Zhejiang, China	T3
ZJ010	Zhejiang, China	T1
ZJ05	Zhejiang, China	T1
ZJ06	Zhejiang, China	T1
ZJ14-3	Zhejiang, China	T1
ZJ14-5	Zhejiang, China	T3
ZJA01-1	Zhejiang, China	T1
ZJA114-2	Zhejiang, China	T1
IPU010	Japan	T4
NPL016	Nepal	T4
NPL022	Nepal	T4
NPL024	Nepal	T4

### Sheet: Table S2
Supplemental Table S2. Primers used in this study.
Primer name	Primer sequence (5’-3’)	Note
Chi1SP_EcoRIF	AATTCATGCATCTCGTGTCCGCCTTATCTCTTTTCGCCGCCTCCGCGGCGGCCC	For validation of UvChi1 signal peptide
Chi1SP_XhoIR	TCGAGGGCCGCCGCGGAGGCGGCGAAAAGAGATAAGGCGGACACGAGATGCATG	For validation of UvChi1 signal peptide
UvChi1gRNA-S1	acctGGACGAAGCGCCCTCGTCAA	To generate CRISPR-Cas9 plasmid pCas9-tRp-gRNA-UvChi1
UvChi1gRNA-A1	aaacTTGACGAGGGCGCTTCGTCC	To generate CRISPR-Cas9 plasmid pCas9-tRp-gRNA-UvChi1
UvChi1-upF	AGGGAGCTCACAGTCAAGGAAAGCGAGAC	To generate gene replacement plasmid pRF-HU2-UvChi1
UvChi1-upR	CAGGAGCTCGAAGGAAGGAGAGAACGGTG	To generate gene replacement plasmid pRF-HU2-UvChi1
UvChi1-downF	TCGACTAGTGCTGCCGCATGTTTGATTT	To generate gene replacement plasmid pRF-HU2-UvChi1
UvChi1-downR	ACCAAGCTTTCGCAATGAAAACGTCAAGC	To generate gene replacement plasmid pRF-HU2-UvChi1
UvfChi1_SacIF	CAGAGCTCATGCATCTCGTGTCCGCC	For detection of uvchi1 knockout mutants, 1F
UvfChi1_KpnIR	CCGGGTACCGCTGGAAGCGGGGAACC	For detection of uvchi1 knockout mutants, 1R
pTrpC-F	AGGCAACTGGTCAGATCAGCC	For detection of uvchi1 knockout mutants, 2F
hph-R	TGCAGAACAGCGGGCAGTTC	For detection of uvchi1 knockout mutants, 2R
pRF-HU2-SITE2-R	CGGGCCTCTTCGCTATTACG	For detection of uvchi1 knockout mutants, 3F
pRF-HU2-SITE2-F	AATTTTGTGCTCACCGCCTG	For detection of uvchi1 knockout mutants, 3R
Chi1UpUp-F	GCAGTCTCTAGACGCTCTTCAC	For detection of uvchi1 knockout mutants, 4F
pRF-HU2-SITE1-R	CTTGTTTCGGCGTGGGTATG	For detection of uvchi1 knockout mutants, 5F
Chi1DownDown-R	TGAGCGGGGATGATTGGAGATT	For detection of uvchi1 knockout mutants, 5R
Chi1pro2KChi1EcoRI-TYF	ACATGATTACGAATTCGGATTGACCGGGCTCCAGG	To generate complementation construct SK1044-Bar-UvChi1
Chi1pro-3'500-XhoI_TYR	GGTACCGTCGACCTCGAGTAGCGGGTGACGGTGAACC	To generate complementation construct SK1044-Bar-UvChi1
Chi1CBD-179G-A-R	GGCGTCAAAGCCCAGGTCCT	For mutation of chitin binding sites of UvChi1
Chi1CBD-179G-A-F	GACCTGGGCTTTGACGCCCTCGACGTCGACTACGAG	For mutation of chitin binding sites of UvChi1
Chi1CBD-186Y-A-R	GGCCTCGTAGTCGACGTCGA	For mutation of chitin binding sites of UvChi1
Chi1CBD-186Y-A-F	GACGTCGACTACGAGGCCGTCAAGGACAGGAATGAG	For mutation of chitin binding sites of UvChi1
Chi1CBD-253L-F-R	GAACCCCATGAAGGAGTAGT	For mutation of chitin binding sites of UvChi1
Chi1CBD-253L-F-F	TACTCCTTCATGGGGTTCGACTACATGAGCGCCGGC	For mutation of chitin binding sites of UvChi1
Chi1CBD-259G-A-R	GGCGGCGCTCATGTAGTCGA	For mutation of chitin binding sites of UvChi1
Chi1CBD--259G-A-F	GACTACATGAGCGCCGCCGTCAGCAAGAACTCGGGC	For mutation of chitin binding sites of UvChi1
GST-Mochi1_BamHI-hrF2	GGGGCCCCTGGGATCCATGTCACTTATATCAATCACGCCGG	For pGEX-6P-1-Mochia1 construct
GST-Mochi1_EcoRI-hrCSR2	GTCGACCCGGGAATTCTCAAAGTTCCGTCTCGGGTCG	For pGEX-6P-1-Mochia1 construct
GST-CEBiP_BamHI-TYF	GGGGCCCCTGGGATCCATGGCCAACTTCACCTGC	For pGEX-6P-1-OsCEBiP construct
GST-CEBiP_EcoRI-TYR	GTCGACCCGGGAATTCTCAAAGGAAACAGATAATGATCAAC	For pGEX-6P-1-OsCEBiP construct
GST-CERK1_BamHI-TYF	GGGGCCCCTGGGATCCATGGCGGGGACGGTGACG	For pGEX-6P-1-OsCERK1 construct
GST-CERK1_EcoRI-TYR	GTCGACCCGGGAATTCCTATCTCCCGGACATTAGGTTGACC	For pGEX-6P-1-OsCERK1 construct
GST-Chi1_BamHIF	GGGGCCCCTGGGATCCATGGCCCTCGCCATTGACG	For pGEX-6P-1-UvChi1 construct
GST-Chi1_EcoRIR	GTCGACCCGGGAATTCTTAGCTGGAAGCGGGGAACC	For pGEX-6P-1-UvChi1 construct
MBP-CEBiP_BamHI-TYF	TATCGTCGACGGATCCATGGCCAACTTCACCTGC	For pmal-c5x-OsCEBiP construct
MBP-CEBiP_EcoRI-TYR	TACCTGCAGGGAATTCTCAAAGGAAACAGATAATGATCAAC	For pmal-c5x-OsCEBiP construct
MBP-MBL1_BamHIF	TATCGTCGACGGATCCATGACGCTGGTGAAGATTGG	For pmal-c5x-OsMBL1 construct
MBP-MBL1_EcoRIR	TACCTGCAGGGAATTCTCAAGGGTGGACGTAGATGCC	For pmal-c5x-OsMBL1 construct
MBP-TPR1_BamHIF	TATCGTCGACGGATCCATGGTGGTGATCGAGCAGG	For pmal-c5x-OsTPR1 construct
MBP-TPR1_EcoRIR	TACCTGCAGGGAATTCTCACTGCTGGAACGAAATGG	For pmal-c5x-OsTPR1 construct
MBP-mChi1_BamHI-TYF	TATCGTCGACGGATCCATGGCCCTCGCCATTGACG	For pmal-c5x-UvChi1 construct
MBP-mChi1_EcoRI-TYR	TACCTGCAGGGAATTCTTAGCTGGAAGCGGGGAACC	For pmal-c5x-UvChi1 construct
35S-CEBiP-3Flag_SacI-TYF	AGAACACGGGGGACGAGCTCATGGCGTCGCTCACCGCC	To generate OsCEBiP-3×FLAG and OsCEBiP-3×HA construct
35S-CEBiP-3Flag_BamHI-TYR	CTTTGTAGTCGGATCCAAGGAAACAGATAATGATCAACACC	To generate OsCEBiP-3×FLAG construct
35S-CEBiP-3HA_BstBI-TYR	CGTATGGGTATTCGAAAAGGAAACAGATAATGATCAACACC	To generate OsCEBiP-3×HA construct
35S-CERK1-3Flag_SacI-TYF	AGAACACGGGGGACGAGCTCATGGAAGCTTCCACCTCCC	To generate OsCERK1-3×FLAG and OsCERK1-3×HA construct
35S-CERK1-3Flag_BamHI-TYR	CTTTGTAGTCGGATCCTCTCCCGGACATTAGGTTGACC	To generate OsCERK1-3×FLAG construct
35S-CERK1-3HA_BstBI-TYR	CGTATGGGTATTCGAATCTCCCGGACATTAGGTTGACC	To generate OsCERK1-3×HA construct
35S-UvChi1_KpnI-TYF	CCTCTAGAAGATCTGGTACCATGCATCTCGTGTCCGCC	To generate pCAMBIA1300-35S-UvChi1
35S-UvChi1_SpeI-TYR	GCAGGTCGACACTAGTTTAGCTGGAAGCGGGGAACC	To generate pCAMBIA1300-35S-UvChi1
CEBiP-T2-Overlap-2F	CACCACCTACGGCGACCTCGTCGCCCGCTTCAA	For mutation of polymorphism sites of OsCEBiP (from T1 to T2)
CEBiP-T2-Overlap-2R	AGCGGGCGACGAGGTCGCCGTAGGTGGTGGCGT	For mutation of polymorphism sites of OsCEBiP (from T1 to T2)
CEBiP-T2-Overlap-F	CACCACCTGCAATTCCGCCATCCTCTACACC	For mutation of polymorphism sites of OsCEBiP (from T1 to T2)
CEBiP-T2-Overlap-R	GTAGAGGATGGCGGAATTGCAGGTGGTGCCTGA	For mutation of polymorphism sites of OsCEBiP (from T1 to T2)
CERK1-T2-Overlap-F	GTTGTGGCTGGTGTCATTGTGCTTGCTGCCATC	For mutation of polymorphism sites of OsCERK1 (from R2115 type to T2)
CERK1-T2-Overlap-R	TGGCAGCAAGCACAATGACACCAGCCACAACAC	For mutation of polymorphism sites of OsCERK1 (from R2115 type to T2)
Chi1-POLY-F	GGGCCTTGGTGAGAAGCATTGTC	For polymorphism analysis of UvChi1
Chi1-POLY-R	GAGATGGGTACATCAGAGTGTT	For polymorphism analysis of UvChi1
OsUBi_F	GCCCAAGAAGAAGATCAAGAAC	For qRT-PCR of rice genes
OsUBi_R	AGATAACAACGGAAGCATAAAAGTC	For qRT-PCR of rice genes
OsPR10b_F	GGAGCAGGAGAAGATGATCG	For qRT-PCR of rice genes
OsPR10b_R	TTCTTCTCACATGCGACCAC	For qRT-PCR of rice genes
OsBETV1_F	CTCATCCTCGACGGCTACTT	For qRT-PCR of rice genes
OsBETV1_R	ATCAGGAAGCAGCAATACGG	For qRT-PCR of rice genes
OsNAC4_F	TCCTGCCACCATTCTGAGATG	For qRT-PCR of rice genes
OsNAC4_R	TTGCAGAATCATGCTTGCCAG	For qRT-PCR of rice genes
UvTub2α_F	GGCGTTTACAATGGCACTTC	For qRT-PCR of U. virens genes
UvTub2α_R	CGGAACAGTTGACCAAAAGG	For qRT-PCR of U. virens genes
UvChi1_F	TCAAGGACAGGAATGAGGCG	For qRT-PCR of U. virens genes
UvChi1_R	GTAGTCGAGCCCCATGAAGG	For qRT-PCR of U. virens genes
CEBiPgRNA-F	TAGGTCTCCCGCCTACAGCGTgttttagagctagaa	For generate CRISPR-Cas9 construct simultaneously knocking-out OsCEBiP amd OsCERK1
CEBiPgRNA-R	ATGGTCTCAGGCGAGGTGCATtgcaccagccgggaa	For generate CRISPR-Cas9 construct simultaneously knocking-out OsCEBiP amd OsCERK1
CERK1gRNA-F	TAGGTCTCCCCAGCATTTGCGgttttagagctagaa	For generate CRISPR-Cas9 construct simultaneously knocking-out OsCEBiP amd OsCERK1
CERK1gRNA-R	ATGGTCTCACTGGCTCAAGTTtgcaccagccgggaa	For generate CRISPR-Cas9 construct simultaneously knocking-out OsCEBiP amd OsCERK1
L5AD5-F	CGGGTCTCAGGCAGGATGGGCAGTCTGGGCAACAAAGCACCAGTGG	For generate CRISPR-Cas9 construct simultaneously knocking-out OsCEBiP amd OsCERK1
L3AD5-R	TAGGTCTCCAAACGGATGAGCGACAGCAAACAAAAAAAAAAGCACCGACTCG	For generate CRISPR-Cas9 construct simultaneously knocking-out OsCEBiP amd OsCERK1
S5AD5-F	CGGGTCTCAGGCAGGATGGGCAGTCTGGGCA	For generate CRISPR-Cas9 construct simultaneously knocking-out OsCEBiP amd OsCERK1
S3AD5-R	TAGGTCTCCAAACGGATGAGCGACAGCAAAC	For generate CRISPR-Cas9 construct simultaneously knocking-out OsCEBiP amd OsCERK1
CEBiP-F	CAAGCCTCTCATTCCCACCTC	To genotype OsCEBiP and OsCERK1 knocking-out mutants
CEBiP-R	ACCAGGGAGCGGGACATCTA	To genotype OsCEBiP and OsCERK1 knocking-out mutants
CERK1-F	GCCTGGGGATGTAGTGGAGT	To genotype OsCEBiP and OsCERK1 knocking-out mutants
CERK1-R	CCTTTGCCCGGTAGTTCTTG	To genotype OsCEBiP and OsCERK1 knocking-out mutants
